# No evidence for phylogenetic structure or environmental filtering of springtail microbiomes

**DOI:** 10.1101/2023.09.13.557512

**Authors:** Róbert Veres, Juliane Romahn, Clément Schneider, Miklós Bálint

## Abstract

Microorganisms play crucial roles in the lives of metazoans and can significantly impact host fitness. However, recent evidence suggests that many species may lack microorganisms that are positively associated with host fitness. Assessing the prevalence of host-specific microbiomes in animals has proven challenging due to limited studies in most higher taxa, with most investigations focusing on microbes in mammals, cephalopods, fish, and corals. This knowledge gap extends to springtails (Arthropoda: Collembola), which are widespread and abundant hexapods found in terrestrial and semi-aquatic habitats, contributing to important ecological functions. Here we investigated taxonomic bycatch in genome sequences generated from entire individuals of 70 springtail species. We aimed to understand whether microbial and other taxa associated with springtails are influenced by host phylogeny and environmental parameters. The analyses revealed high richness of bacteria and other taxa in the analyzed sequences, but detected no phylosymbiotic or environmental filtering signal in community composition. The findings suggest that springtails may be one of potentially many animal groups lacking distinct microbiomes. The study demonstrates how entire eukaryotic groups can be tested for phylosymbiotic patterns with taxonomic bycatch from genome sequences.
