## Supplementary Table 1 for "No evidence for phylogenetic structure or environmental filtering of springtail microbiomes"

### Sheet: final_soil_data
libid	batch	Phylum	Subclass	Order	Family	Genus	Species	specimen_number	sampling_number	level2_CORINE_land_cover	sampling_date	x	y	country	region	NCBI accession number	only_robi_sample
a_25	b9	Arthropoda	Collembola	Entomobryomorpha	Isotomidae	Isotomurus	Isotomurus pseudopalustris	Gr-Col-00629	62125	32;33	22.04.2012	14.9913	51.1184	Germany	Goerlitz	SAMN25040822	FALSE
a_26	b9	Arthropoda	Collembola	Entomobryomorpha	Isotomidae	Isotoma	Isotoma caerulea	Gr-Col-00630	62125	13;14;21;23;31;32;33;51	22.04.2012	14.9913	51.1184	Germany	Goerlitz	SAMN25040814	FALSE
a_27	b9	Arthropoda	Collembola	Entomobryomorpha	Entomobryidae	Lepidocyrtus	Lepidocyrtus paradoxus	Gr-Col-00631	49090	14;21;22;23;31;32;33;41;51	15.10.2013	13.0587	53.37	Germany	Neustrelitz	SAMN25040829	FALSE
a_28	b9	Arthropoda	Collembola	Entomobryomorpha	Entomobryidae	Orchesella	Orchesella flavescens	Gr-Col-00632	49079	11;14;21;23;31;32;33;41;51	16.10.2013	13.2053	53.3399	Germany	Mueritz-Nationalpark	SAMN25040863	FALSE
a_29	b9	Arthropoda	Collembola	Entomobryomorpha	Entomobryidae	Orchesella	Orchesella bifasciata	Gr-Col-00633	49080	23;31;32;33;41;51	16.10.2013	12.9844	53.3676	Germany	Mueritz-Nationalpark	SAMN25040862	FALSE
a_30	b9	Arthropoda	Collembola	Symphypleona	Sminthuridae	Allacma	Allacma fusca	Gr-Col-00634	49080	14;21;22;23;31;32;33;51	16.10.2013	12.9844	53.3676	Germany	Mueritz-Nationalpark	NA	TRUE
a_31	b9	Arthropoda	Collembola	Symphypleona	Dicyrtomidae	Dicyrtoma	Dicyrtoma fusca	Gr-Col-00635	49080	14;21;23;31;32;33;41	16.10.2013	12.9844	53.3676	Germany	Mueritz-Nationalpark	SAMN25040773	FALSE
a_32	b9	Arthropoda	Collembola	Symphypleona	Dicyrtomidae	Dicyrtomina	Dicyrtomina minuta	Gr-Col-00636	49080	14;21;23;31;32;33;41;42;51	16.10.2013	12.9844	53.3676	Germany	Mueritz-Nationalpark	SAMN25040774	FALSE
a_34	b9	Arthropoda	Collembola	Poduromorpha	Hypogastruridae	Ceratophysella	Ceratophysella stachi	Gr-Col-00638	49080	NA	16.10.2013	12.9844	53.3676	Germany	Mueritz-Nationalpark	SAMN25040758	FALSE
a_35	b9	Arthropoda	Collembola	Poduromorpha	Neanuridae	Anurida	Anurida granaria	Gr-Col-00639	48993	21;23;31;32;33;41;42;51	20.09.2013	14.9914	51.1359	Germany	Goerlitz	SAMN25040749	FALSE
a_36	b9	Arthropoda	Collembola	Entomobryomorpha	Isotomidae	Isotomurus	Isotomurus graminis	Gr-Col-00640	49016	12;14;21;23;31;41;51	02.10.2013	14.9943	51.1279	Germany	Goerlitz	SAMN25040818	FALSE
a_37	b9	Arthropoda	Collembola	Entomobryomorpha	Isotomidae	Folsomia	Folsomia inoculata	Gr-Col-00641	52192	21;23;31;32;42	30.11.2014	14.9027	50.9707	Germany	Ostritz	NA	TRUE
a_38	b9	Arthropoda	Collembola	Entomobryomorpha	Isotomidae	Folsomia	Folsomia inoculata	Gr-Col-00642	52192	21;23;31;32;42	30.11.2014	14.9027	50.9707	Germany	Ostritz	SAMN25040790	FALSE
a_39	b9	Arthropoda	Collembola	Symphypleona	Katiannidae	Sminthurinus	Sminthurinus aureus	Gr-Col-00643	52193	11;12;13;14;21;23;31;32;33;41;42;51	02.05.2014	-8.76069	40.1601	Portugal	Figueira da Foz	SAMN25040900	FALSE
a_40	b9	Arthropoda	Collembola	Symphypleona	Katiannidae	Gisinianus	Gisinianus flammeolus	Gr-Col-00644	52192	21;23;31;32	30.11.2014	14.9027	50.9707	Germany	Ostritz	SAMN21015781	FALSE
a_41	b9	Arthropoda	Collembola	Entomobryomorpha	Entomobryidae	Pseudosinella	Pseudosinella alba	Gr-Col-00645	62493	12;13;14;21;23;31;32;33;41;42	23.02.2020	14.8964	50.9555	Germany	Hirschfelde	SAMN25040892	FALSE
a_42	b9	Arthropoda	Collembola	Poduromorpha	Neanuridae	Bilobella	Bilobella braunerae	Gr-Col-00646	59314	31	18.07.2019	13.7498	52.9593	Germany	Chorin, Joachimsthal	SAMN25040752	FALSE
a_43	b9	Arthropoda	Collembola	Entomobryomorpha	Isotomidae	Vertagopus	Vertagopus arboreus	Gr-Col-00647	59294	23;31;32;33;42	17.11.2019	7.2082	50.6682	Germany	Koenigswinter	SAMN25040918	FALSE
a_45	b9	Arthropoda	Collembola	Poduromorpha	Hypogastruridae	Hypogastrura	Hypogastrura burkilli	Gr-Col-00649	49112	14;23;31;32;33	30.09.2013	6.06921	50.7759	Germany	Aachen	NA	TRUE
a_46	b9	Arthropoda	Collembola	Symphypleona	Sminthuridae	Lipothrix	Lipothrix lubbocki	Gr-Col-00650	59323	23;31;32;33;41	14.06.2014	12.9099	53.3621	Germany	Nationalpark Mueritz	SAMN25040834	FALSE
a_48	b9	Arthropoda	Collembola	Entomobryomorpha	Entomobryidae	Entomobrya	Entomobrya nicoleti	Gr-Col-00652	59324	21;23;31;32;33;41;42	12.05.2019	14.99	51.3317	Germany	Rothenburg / Oberlausitz	SAMN25040785	FALSE
a_49	b9	Arthropoda	Collembola	Entomobryomorpha	Tomoceridae	Pogonognathellus	Pogonognathellus flavescens	Gr-Col-00653	61231	14;21;23;31;32;33;41;51	17.03.2019	14.8645	51.2776	Germany	Niesky	SAMN25040878	FALSE
a_51	b9	Arthropoda	Collembola	Symphypleona	Dicyrtomidae	Dicyrtomina	Dicyrtomina saundersi	Gr-Col-00655	59314	12;23;31;32	18.07.2019	13.7498	52.9593	Germany	Chorin, Joachimsthal	SAMN25040775	FALSE
a_53	b9	Arthropoda	Collembola	Entomobryomorpha	Entomobryidae	Lepidocyrtus	Lepidocyrtus cyaneus	Gr-Col-00657	62492	12;13;14;21;23;31;32;33;41;42;51	23.02.2020	14.8943	51.009	Germany	Ostritz Klosterwald	SAMN25040827	FALSE
a_54	b9	Arthropoda	Collembola	Entomobryomorpha	Entomobryidae	Willowsia	Willowsia buskii	Gr-Col-00658	62123	NA	13.06.2020	14.9486	51.0474	Germany	Leuba	SAMN25040919	FALSE
a_55	b9	Arthropoda	Collembola	Entomobryomorpha	Entomobryidae	Willowsia	Willowsia nigromaculata	Gr-Col-00659	62123	13;14;21;23;31;32;33	13.06.2020	14.9486	51.0474	Germany	Leuba	SAMN25040920	FALSE
a_59	b9	Arthropoda	Collembola	Poduromorpha	Onychiuridae	Protaphorura	Protaphorura quadriocellata	Gr-Col-00663	62104	21;23;31;32;33	13.03.2020	8.30275	50.2157	Germany	Idstein	NA	TRUE
a_61	b9	Arthropoda	Collembola	Poduromorpha	Onychiuridae	Protaphorura	Protaphorura quadriocellata	Gr-Col-00665	62106	21;23;31;32;33	13.03.2020	8.29975	50.2149	Germany	Idstein	SAMN25040889	FALSE
a_64	b9	Arthropoda	Collembola	Entomobryomorpha	Entomobryidae	Entomobrya	Entomobrya cf arborea	Gr-Col-00668	62167	NA	29.06.2013	9.1733	48.9098	Germany	Stuttgart	SAMN25040783	FALSE
a_65	b9	Arthropoda	Collembola	Entomobryomorpha	Entomobryidae	Entomobrya	Entomobrya sp. A	Gr-Col-00669	62166	NA	17.05.2012	14.9921	51.1354	Germany	Goerlitz	NA	TRUE
a_66	b9	Arthropoda	Collembola	Entomobryomorpha	Isotomidae	Agrenia	Agrenia bidenticulata	Gr-Col-00670	62169	31;32;33;41;51	30.08.2013	10.0358	46.4332	Switzerland	Oberengadin	SAMN25040744	FALSE
a_69	b9	Arthropoda	Collembola	Entomobryomorpha	Isotomidae	Isotomurus	Isotomurus maculatus	Gr-Col-00673	49109	12;14;21;31;32	29.09.2013	6.06759	50.7763	Germany	Aachen	SAMN25040819	FALSE
a_70	b9	Arthropoda	Collembola	Poduromorpha	Hypogastruridae	Hypogastrura	Hypogastrura burkilli	Gr-Col-00674	49112	14;23;31;32;33	30.09.2013	6.06921	50.7759	Germany	Aachen	SAMN25040812	FALSE
a_71	b9	Arthropoda	Collembola	Entomobryomorpha	Isotomidae	Isotoma	Isotoma decorata	Gr-Col-00675	62319	NA	05.05.2015	34.7836	32.0966	Israel	Tel Aviv-Jaffa	SAMN25040815	FALSE
a100	b10	Arthropoda	Collembola	Symphypleona	Katiannidae	Sminthurinus	Sminthurinus signatus	Gr-Col-00809	52192	31	30.11.2014	14.9027	50.9707	Germany	Ostritz	SAMN24116331	FALSE
a101	b10	Arthropoda	Collembola	Symphypleona	Sminthuridae	Spatulosminthurus	Spatulosminthurus flaviceps	Gr-Col-00810	59322	23;31	14.06.2014	12.8958	53.359	Germany	Nationalpark Mueritz	SAMN24116332	FALSE
a102	b10	Arthropoda	Collembola	Symphypleona	Bourletiellidae	Bourletiella	Bourletiella hortensis	Gr-Col-00811	62245	12;13;14;21;22;23;31;32;33;51	03.06.2014	14.7001	51.3339	Germany	Oberlausitzer Heide- und Teichlandschaft	SAMN24116333	FALSE
a104	b10	Arthropoda	Collembola	Symphypleona	Sminthurididae	Sminthurides	Sminthurides aquaticus	Gr-Col-00813	62241	21;31;32;33;41;42;51	27.06.2012	14.1729	51.4013	Germany	Dubringer Moor	SAMN24116335	FALSE
a105	b10	Arthropoda	Collembola	Entomobryomorpha	Isotomidae	Isotoma	Isotoma anglicana	Gr-Col-00814	62239	13;21;22;23;31;32;33;41;42;51	29.07.2012	10.0073	46.4089	Switzerland	Graubuenden	SAMN24116336	FALSE
a106	b10	Arthropoda	Collembola	Poduromorpha	Onychiuridae	Orthonychiurus	Orthonychiurus folsomi	Gr-Col-00815	47395	13	25.10.2012	9.4086	46.8321	Switzerland	Chur	SAMN24116337	FALSE
a107	b10	Arthropoda	Collembola	Symphypleona	Sminthuridae	Pygmarrhopalites	Pygmarrhopalites spinosus	Gr-Col-00816	59263	NA	15.07.2019	8.74336	49.4677	Germany	Heidelberg	SAMN24116338	FALSE
a108	b10	Arthropoda	Collembola	Entomobryomorpha	Entomobryidae	Entomobrya	Entomobrya multifasciata	Gr-Col-00817	62247	13;21;22;23;31;33;41;42	07.10.2018	8.7488	53.196	Germany	Bremen	SAMN24116339	FALSE
a3_11	b11	Arthropoda	Collembola	Entomobryomorpha	Isotomidae	Folsomia	Folsomia fimetaria	Gr-Col-00826	ECT, Zucht 7	13;21;23;31;32;33;41;42	vor 2013	9.08333	55.45	Denmark	Juetland	NA	TRUE
a3_12	b11	Arthropoda	Collembola	Entomobryomorpha	Isotomidae	Folsomia	Folsomia fimetaria	Gr-Col-00827	ECT, Zucht 7	13;21;23;31;32;33;41;42	vor 2013	9.08333	55.45	Denmark	Juetland	SAMN25040789	FALSE
a3_15	b11	Arthropoda	Collembola	Symphypleona	Bourletiellidae	Deuterosminthurus	Deuterosminthurus bicinctus	Gr-Col-00833	CS.336	21;23;31;32;41	07.07.2019	8.4597	50.1815	Germany	Hessen	NA	TRUE
a3_16	b11	Arthropoda	Collembola	Symphypleona	Bourletiellidae	Deuterosminthurus	Deuterosminthurus bicinctus f. flava	Gr-Col-00836	CS.336	21;23;31;32;41	07.07.2019	8.4597	50.1815	Germany	Hessen	SAMN25040772	FALSE
a3_8	b11	Arthropoda	Collembola	Symphypleona	Sminthurididae	Sphaeridia	Sphaeridia pumilis	Gr-Col-00832	BikF.01102020	13;14;21;23;31;32;33;41;42	01.10.2020	8.64954	50.1159	Germany	Hessen	SAMN25040903	FALSE
a49	b10	Arthropoda	Collembola	Poduromorpha	Hypogastruridae	Ceratophysella	Ceratophysella sigillata	Gr-Col-00773	62124	21;23;31;32	29.03.2013	9.72247	48.5647	Germany	Bad Ditzenbach	SAMN24116363	FALSE
a52	b10	Arthropoda	Collembola	Poduromorpha	Hypogastruridae	Ceratophysella	Ceratophysella scotica	Gr-Col-00776	61231	23;31;32;41	17.03.2019	14.8645	51.2776	Germany	Niesky	SAMN24116364	FALSE
a53	b10	Arthropoda	Collembola	Entomobryomorpha	Entomobryidae	Orchesella	Orchesella cincta	Gr-Col-00777	59327	12;13;14;21;22;23;31;32;33;41;42;51	16.05.2019	6.14289	50.1581	Germany	Oberhausen	SAMN24116365	FALSE
a54	b10	Arthropoda	Collembola	Entomobryomorpha	Tomoceridae	Pogonognathellus	Pogonognathellus longicornis	Gr-Col-00778	59327	23;31;32;33	16.05.2019	6.14289	50.1581	Germany	Oberhausen	SAMN24116366	FALSE
a55	b10	Arthropoda	Collembola	Entomobryomorpha	Tomoceridae	Tomocerus	Tomocerus mixtus	Gr-Col-00779	62492	31	23.02.2020	14.8943	51.009	Germany	Ostritz Klosterwald	SAMN24116367	FALSE
a57	b10	Arthropoda	Collembola	Entomobryomorpha	Isotomidae	Isotomiella	Isotomiella paraminor	Gr-Col-00781	59262	23;31;32;41	09.07.2019	9.42997	48.7579	Germany	Esslingen	SAMN24116369	FALSE
a58	b10	Arthropoda	Collembola	Poduromorpha	Onychiuridae	Hymenaphorura	Hymenaphorura dentifera	Gr-Col-00782	62173	NA	24.06.2020	10.5635	51.7161	Germany	Harz	SAMN24116370	FALSE
a59	b10	Arthropoda	Collembola	Poduromorpha	Neanuridae	Micranurida	Micranurida granulata	Gr-Col-00783	62173	31;32	24.06.2020	10.5635	51.7161	Germany	Harz	SAMN24116371	FALSE
a60	b10	Arthropoda	Collembola	Poduromorpha	Neanuridae	Friesea	Friesea truncata	Gr-Col-00784	62173	12;13;21;23;31;32;33;41;51	24.06.2020	10.5635	51.7161	Germany	Harz	SAMN24116372	FALSE
a61	b10	Arthropoda	Collembola	Poduromorpha	Onychiuridae	Protaphorura	Protaphorura glebata	Gr-Col-00785	59255	31	09.07.2019	9.57807	51.7614	Germany	Solling	SAMN24116373	FALSE
a62	b10	Arthropoda	Collembola	Poduromorpha	Odontellidae	Xenyllodes	Xenyllodes armatus	Gr-Col-00786	62175	21;23;31;32;33;41;42;51	24.06.2020	10.6462	51.8829	Germany	Harz	SAMN24116374	FALSE
a64	b10	Arthropoda	Collembola	Entomobryomorpha	Entomobryidae	Entomobrya	Entomobrya corticalis	Gr-Col-00788	62175	23;31;41	24.06.2020	10.6462	51.8829	Germany	Harz	SAMN24116376	FALSE
a67	b10	Arthropoda	Collembola	Symphypleona	Sminthuridae	Pygmarrhopalites	Pygmarrhopalites spinosus	Gr-Col-00791	59263	NA	15.07.2019	8.74336	49.4677	Germany	Heidelberg	SAMN24116378	FALSE
a68	b10	Arthropoda	Collembola	Poduromorpha	Tullbergiidae	Mesaphorura	Mesaphorura macrochaeta	Gr-Col-00792	62171	11;21;23;31;32;33;41;42	24.06.2020	10.6462	51.8829	Germany	Harz	SAMN24116379	FALSE
a71	b10	Arthropoda	Collembola	Entomobryomorpha	Entomobryidae	Entomobrya	Entomobrya nivalis	Gr-Col-00795	62172	12;14;21;23;31;32;33;41;42;51	24.06.2020	10.6445	51.884	Germany	Harz	SAMN25040786	FALSE
a72	b10	Arthropoda	Collembola	Entomobryomorpha	Isotomidae	Desoria	Desoria olivacea	Gr-Col-00796	62248	23;31;41;51	30.04.2013	10.5619	51.792	Germany	Harz, Brocken	SAMN25040770	FALSE
a97	b10	Arthropoda	Collembola	Entomobryomorpha	Isotomidae	Isotomurus	Isotomurus palustris	Gr-Col-00806	62242	12;14;21;23;31;32;33;41;42;51	08.10.2011	8.7484	53.1961	Germany	Bremen	SAMN25040820	FALSE
a98	b10	Arthropoda	Collembola	Entomobryomorpha	Isotomidae	Hydroisotoma	Hydroisotoma schaefferi	Gr-Col-00807	62244	51	30.11.2014	14.8995	50.9714	Germany	Ostritz	SAMN25040810	FALSE
a99	b10	Arthropoda	Collembola	Poduromorpha	Hypogastruridae	Xenylla	Xenylla mediterranea	Gr-Col-00808	62243	NA	28.05.2012	9.2	48.8929	Germany	Ludwigsburg	SAMN25040921	FALSE
MI_424	b4	Arthropoda	Collembola	Entomobryomorpha	Isotomidae	Desoria	Desoria trispinata	Gr-Col-00313	59118	13;21;23;32	30.10.2018	14.9628	51.1328	Germany	Goerlitz	SAMN25040771	FALSE
MI_426	b4	Arthropoda	Collembola	Entomobryomorpha	Entomobryidae	Lepidocyrtus	Lepidocyrtus lignorum	Gr-Col-00319	59118	21;22;23;31;32;33;41;42	30.10.2018	14.9628	51.1328	Germany	Goerlitz	SAMN25040828	FALSE
MI_445	b7	Arthropoda	Collembola	Neelipleona	Neelidae	Neelides	Neelides folsomi	MI_445	DE.004.CS	NA	NA	NA	NA	NA	NA	SAMN25040855	FALSE
MI_451	b7	Arthropoda	Collembola	Neelipleona	Neelidae	Neelus	Neelus murinus	MI_451	Fontanguillere01	21;23;31;33	NA	NA	NA	NA	NA	SAMN25040856	FALSE
MI_479	b7	Arthropoda	Collembola	Symphypleona	Sminthuridae	Allacma	Allacma fusca	MI_479	CS.361	14;21;22;23;31;32;33;51	NA	NA	NA	NA	NA	SAMN25040745	FALSE
MI_483	b9	Arthropoda	Collembola	Symphypleona	Bourletiellidae	Deuterosminthurus	Deuterosminthurus bicinctus	Gr-Col-00836	CS.336	21;23;31;32;41	07.07.2019	8.4597	50.1815	Germany	Hessen	SAMN25040772	FALSE
MI_484	b9	Arthropoda	Collembola	Symphypleona	Bourletiellidae	Deuterosminthurus	Deuterosminthurus bicinctus	Gr-Col-00833	CS.336	21;23;31;32;41	07.07.2019	8.4597	50.1815	Germany	Hessen	NA	TRUE
P2_15	b3_b5	Arthropoda	Collembola	Entomobryomorpha	Entomobryidae	Heteromurus	Heteromurus nitidus	Gr-Col-00111	ECT, Zucht 5	13;14;21;23;31;32;33;41;42	vor 2013	12.5833	41.9833	Italy	Rom	SAMN25040809	FALSE
P2_16	b3_b5	Arthropoda	Collembola	Entomobryomorpha	Isotomidae	Isotomurus	Isotomurus unifasciatus	Gr-Col-00119	59125	21;23;31;32;51	30.10.2018	14.8393	50.9811	Germany	Zittau, Schlegel	NA	TRUE
P4_13	b3_b5	Arthropoda	Collembola	Poduromorpha	Hypogastruridae	Ceratophysella	Ceratophysella denticulata	Gr-Col-00105	ECT, Zucht 4	13;21;23;31;32;33;41;51	vor 2013	12.6167	57.4333	Sweden	Provinz Skåne	NA	TRUE
P4_14	b3_b5	Arthropoda	Collembola	Entomobryomorpha	Isotomidae	Isotomiella	Isotomiella minor	Gr-Coll-00114	59094	11;13;21;23;31;32;33;41;42;51	13.11.2017	8.68044	49.8684	Germany	Darmstadt	NA	TRUE
P4_21	b3_b5	Arthropoda	Collembola	Symphypleona	Sminthuridae	Disparrhopalites	Disparrhopalites patrizii	CS333	CS333	21;31;33	NA	NA	NA	NA	NA	SAMN25040777	FALSE
