## Supplementary Table 3 for "No evidence for phylogenetic structure or environmental filtering of springtail microbiomes"

### Sheet: bacteria_mrm_stats
Diversity_metric	Variable	Mean_Coef	Mean_Coef_p_value	Mean_R2	Mean_R2_p_value
Chao1	Int	903.03	0.598798	0.0006675	0.9021
Chao1	m$habitat	-0.0101511	0.8765	0.0006675	0.9021
Chao1	m$host_phy	0.0237723	0.630426	0.0006675	0.9021
se.chao1	Int	947.974	0.353833	0.007178	0.3905
se.chao1	m$habitat	-0.0755885	0.280302	0.007178	0.3905
se.chao1	m$host_phy	0.0401172	0.456748	0.007178	0.3905
Shannon	Int	919.881	0.504084	0.002442	0.7833
Shannon	m$habitat	-0.0368282	0.649505	0.002442	0.7833
Shannon	m$host_phy	0.032043	0.600821	0.002442	0.7833
Simpson	Int	988.432	0.22789	0.005413	0.5963
Simpson	m$habitat	-0.00753888	0.914994	0.005413	0.5963
Simpson	m$host_phy	-0.0721244	0.249189	0.005413	0.5963
InvSimpson	Int	963.773	0.29671	0.001983	0.7828
InvSimpson	m$habitat	-0.0111102	0.873296	0.001983	0.7828
InvSimpson	m$host_phy	-0.0416189	0.453074	0.001983	0.7828
Jaccard	Int	954.437	0.2845	0.006934	0.2897
Jaccard	m$habitat	0.0340489	0.566546	0.006934	0.2897
Jaccard	m$host_phy	-0.07658	0.098133	0.006934	0.2897
