## Supplementary Table 4 for "No evidence for phylogenetic structure or environmental filtering of springtail microbiomes"

### Sheet: plant_mrm_stats
Diversity_metric	Variable	Mean_Coef	Mean_Coef_p_value	Mean_R2	Mean_R2_p_value
Chao1	Int	953.432	0.322302	0.001476	0.7917
Chao1	m$habitat	-0.0381469	0.553429	0.001476	0.7917
Chao1	m$host_phy	-0.00328614	0.946787	0.001476	0.7917
se.chao1	Int	959.045	0.319468	0.007445	0.436
se.chao1	m$habitat	0.0324657	0.677081	0.007445	0.436
se.chao1	m$host_phy	-0.0800302	0.167418	0.007445	0.436
Shannon	Int	910.222	0.560284	0.0004405	0.9223
Shannon	m$habitat	0.0136531	0.814314	0.0004405	0.9223
Shannon	m$host_phy	-0.00788845	0.82203	0.0004405	0.9223
Simpson	Int	951.086	0.363614	0.0010377	0.8874
Simpson	m$habitat	-0.0240489	0.753504	0.0010377	0.8874
Simpson	m$host_phy	-0.0148215	0.796396	0.0010377	0.8874
InvSimpson	Int	769.858	0.967033	0.01312	0.14009
InvSimpson	m$habitat	0.086431	0.178229	0.01312	0.14009
InvSimpson	m$host_phy	0.0726539	0.147892	0.01312	0.14009
Jaccard	Int	1035.76	0.037166	0.02585	0.02486
Jaccard	m$habitat	0.0275156	0.674333	0.02585	0.02486
Jaccard	m$host_phy	-0.158871	0.002726	0.02585	0.02486
