## Supplementary Table 5 for "No evidence for phylogenetic structure or environmental filtering of springtail microbiomes"

### Sheet: fungi_mrm_stats
Diversity_metric	Variable	Mean_Coef	Mean_Coef_p_value	Mean_R2	Mean_R2_p_value
Chao1	Int	904.862	0.590369	0.0001199	0.9817
Chao1	m$habitat	0.00139545	0.967592	0.0001199	0.9817
Chao1	m$host_phy	0.010224	0.835761	0.0001199	0.9817
se.chao1	Int	862.939	0.760894	0.001975	0.7737
se.chao1	m$habitat	0.0182882	0.799661	0.001975	0.7737
se.chao1	m$host_phy	0.039124	0.466385	0.001975	0.7737
Shannon	Int	953.792	0.302977	0.0013598	0.7787
Shannon	m$habitat	-0.00726008	0.872527	0.0013598	0.7787
Shannon	m$host_phy	-0.0345659	0.449045	0.0013598	0.7787
Simpson	Int	976.82	0.210517	0.003255	0.6009
Simpson	m$habitat	-0.0553632	0.389184	0.003255	0.6009
Simpson	m$host_phy	-0.0116167	0.815958	0.003255	0.6009
InvSimpson	Int	982.074	0.20567	0.003507	0.6203
InvSimpson	m$habitat	-0.0547851	0.425711	0.003507	0.6203
InvSimpson	m$host_phy	-0.0179331	0.731385	0.003507	0.6203
Jaccard	Int	1074.89	0.017164	0.03127	0.0259
Jaccard	m$habitat	0.00266936	0.954798	0.03127	0.0259
Jaccard	m$host_phy	-0.176772	0.002198	0.03127	0.0259
